# DISRUPTION OF THE ENDOGENOUS INDOLE GLUCOSINOLATE PATHWAY IMPACTS THE *ARABIDOPSIS THALIANA* ROOT EXUDATION PROFILE AND RHIZOBACTERIAL COMMUNITY

**DOI:** 10.1101/2023.11.29.569303

**Authors:** Daniel Acuña, Molly C Bletz, Joelle Sasse, Shirley A Micallef, Suzanne Kosina, Benjamin P Bowen, Trent R Northen, Adán Colón-Carmona

**Affiliations:** Department of Biology; University of Massachusetts Boston; Boston, MA, 02125, USA; Lawrence Berkeley National Laboratory, Environmental Genomics and Systems Biology, 1 Cyclotron Road, Berkeley, CA, 94720, USA; Joint Genome Institute, National Laboratory, Environmental Genomics and Systems Biology, 1 Cyclotron Road, Berkeley, CA, 94720, USA; Institute for Plant and Microbial Biology, University of Zurich, 8008 Zurich, Switzerland; Department of Plant Science and Landscape Architecture, University of Maryland, College Park, MD, 20742, USA; Center for Food Safety and Security Systems, University of Maryland, College Park, MD, 20742, USA

**Author notes:** Correspondence to: Adán Colón-Carmona; Department of Biology; University of Massachusetts Boston; 100 Morrissey Boulevard; Boston, MA, 02125, USA.

**Keywords:** Indole glucosinolates, root exudates, secondary metabolites, rhizosphere, root microbiome

## Abstract

Root exudates are composed of primary and secondary metabolites known to modulate the rhizosphere microbiota. Glucosinolates are defense compounds present in the Brassicaceae family capable of deterring pathogens, herbivores and biotic stressors in the phyllosphere. In addition, traces of glucosinolates and their hydrolyzed byproducts have been found in the soil, suggesting that these secondary metabolites could play a role in the modulation and establishment of the rhizosphere microbial community associated with this family. We used *Arabidopsis thaliana* mutant lines with disruptions in the indole glucosinolate pathway, liquid chromatography-tandem mass spectrometry (LC-MS/MS) and 16S rRNA amplicon sequencing to evaluate how disrupting this pathway affects the root exudate profile of *Arabidopsis thaliana*, and in turn, impacts the rhizosphere microbial community. Chemical analysis of the root exudates from the wild-type Columbia (Col-0), a mutant plant line overexpressing the MYB transcription factor *ATR1* (*atr1D)* which increases glucosinolate production, and the loss-of-function *cyp79B2cyp79B3* double mutant line with low levels of glucosinolates confirmed that alterations to the indole glucosinolate biosynthetic pathway shifts the root exudate profile of the plant. We observed changes in the relative abundance of exuded metabolites. Moreover, 16S rRNA amplicon sequencing results provided evidence that the rhizobacterial communities associated with the plant lines used were directly impacted in diversity and community composition. This work provides further information on the involvement of secondary metabolites and their role in modulating the rhizobacterial community. Root metabolites dictate the presence of different bacterial species, including plant growth-promoting rhizobacteria (PGPR). Our results suggest that genetic alterations in the indole glucosinolate pathway cause disruptions beyond the endogenous levels of the plant, significantly changing the abundance and presence of different metabolites in the root exudates of the plants as well as the microbial rhizosphere community.
