## Supplementary material for "DISRUPTION OF THE ENDOGENOUS INDOLE GLUCOSINOLATE PATHWAY IMPACTS THE *ARABIDOPSIS THALIANA* ROOT EXUDATION PROFILE AND RHIZOBACTERIAL COMMUNITY": Suplemental table S1

### Sheet: SI table 1 LCMS parameters
Table S1 LCMS Methods
Supplementary Table. LC-MS/MS parameters
Mass spectrometer parameters				LC parameters
	Instrument	Thermo Q Exactive		LC stack:	Agilent 1290 UHPLC Infinity I
	data acquisition mode	Full MS -> ddMS2		Autosampler temperature:	4 degrees C
	ion polarity mode	injected 2x: first in positive mode, then in negative mode		Needle wash:	3 seconds, mode = flush port using 50:50 v/v methanol:water
Source settings				Injection notes:	samples injected twice (once in each ion polarity mode) followed by a solvent blank
	Sheath gas flow rate	55		Control notes:	Internal (in all samples) and external (injected every 10 samples) standards were used for quality control purposes; samples injected in random order
	Aux gas flow rate	20		Reverse phase chromatography
	Sweep gas flow rate	2		Column Manufacturer:	Agilent
	Spray voltage ( |kV| )	3		Column Model:	959757-902
	Capillary temp. (degrees C)	400		Column serial #:	USDAY46920
	S-lens RF level	50		Composition of mobile phase solvent A:	0.1% formic acid in water
FULL MS settings				Composition of mobile phase solvent B:	0.1% formic acid in ACN
	resolution	70000		Column compartment temperature:	held at 60 degrees C
	AGC target	3000000		Timetable:	Time (min)	Flow (mL/min)	%A	%B
	Max. IT	100ms			0	0.4	100	0
	Scan range	70-1050 m/z			1	0.4	100	0
	Spectrum data type	Centroid			8	0.4	0	100
dd-MS2 settings					9.5	0.4	0	100
	resolution	17500			10.5	0.4	100	0
	AGC target	100000			11.5	0.4	100	0
	Max. IT	50 ms
	Loop count	2
	TopN	2
	isolation window (m/z)	1
	(N)CE /stepped nce	10,20,40
	Spectrum data type	Centroid
dd settings
	Min. AGC target	1000
	Charge exclusion	>3
	Exclude isotope	on
	Dynamic exclusion	7 seconds
	Identification details
	Targeted: An atlas of known m/z, retention time and fragmentation patterns from a library of reference standards was compared to the sample files. Match details for the three evaluated parameters are specified as difference from the theoretical value. Identification levels as specified by the Mass Spectrometry Initiative Metabolomics. 2007 Sep; 3(3): 211–221. DOI: 10.1007/s11306-007-0082-2] are i…
