## Supplementary material for "DISRUPTION OF THE ENDOGENOUS INDOLE GLUCOSINOLATE PATHWAY IMPACTS THE *ARABIDOPSIS THALIANA* ROOT EXUDATION PROFILE AND RHIZOBACTERIAL COMMUNITY": Suplemental table S3

### Sheet: Features and top hits 
Table S3 LCMS Methods
Supplementary Table. Putative identification of features
index	feature_id	mz	rt	polarity	chromatography	compound_name	score	matches	massdiff	inchikey	smiles	lower_bound_Corr-RtEx-atr1D	lower_bound_Corr-RtEx-cyp79B2B3	lower_bound_RtEx-Col-0	max_Corr-RtEx-atr1D	max_Corr-RtEx-cyp79B2B3	max_RtEx-Col-0	mean_Corr-RtEx-atr1D	mean_Corr-RtEx-cyp79B2B3	mean_RtEx-Col-0	min_Corr-RtEx-atr1D	min_Corr-RtEx-cyp79B2B3	min_RtEx-Col-0	stderr_Corr-RtEx-atr1D	stderr_Corr-RtEx-cyp79B2B3	stderr_RtEx-Col-0	upper_bound_Corr-RtEx-atr1D	upper_bound_Corr-RtEx-cyp79B2B3	upper_bound_RtEx-Col-0	p-corr_Corr-RtEx-atr1D_Corr-RtEx-cyp79B2B3	p-corr_Corr-RtEx-atr1D_RtEx-Col-0	p-corr_Corr-RtEx-cyp79B2B3_RtEx-Col-0	min_pval
31	17248	252.109	1.19477	positive	EPC18	2'-Deoxyadenosine	0.991938	5	0.000106812	OLXZPDWKRNYJJZ-UHFFFAOYSA-N	C1C(C(OC1N2C=NC3=C2N=CN=C3N)CO)O	1.86851e+06	-1.21894e+06	1.87531e+06	3.60703e+06	1.75917e+06	4.92397e+06	3.05542e+06	888288	4.07884e+06	2.77026e+06	64602.6	3.15512e+06	275856	489750	512133	4.24234e+06	2.99551e+06	6.28237e+06	0.0364353	0.153334	0.0324052	0.0324052
26	8265	298.097	2.43652	positive	EPC18	5'-METHYLTHIOADENOSINE	0.991554	6	0.000274658	WUUGFSXJNOTRMR-IOSLPCCCSA-N	CSC[C@@H]1[C@H]([C@H]([C@H](N2C=NC3=C2N=CN=C3N)O1)O)O	8.25225e+06	-800730	1.07124e+07	25069034	2.75702e+06	34156904	19740312	1.69244e+06	2.67589e+07	16775652	763548	22236158	2.67e+06	579450	3.72944e+06	3.12284e+07	4.18561e+06	4.28054e+07	0.00800293	0.200707	0.00800293	0.00800293
3	2209	206.082	3.1314	negative	EPC18	N-Acetyl-L-phenylalanine CollisionEnergy:102040	0.97932	7	0.000396729	CBQJSKKFNMDLON-UHFFFAOYSA-N	CC(O)=NC(Cc1ccccc1)C(=O)O	4.20468e+07	95164.4	3.17496e+07	58629588	18538358	37866048	5.5198e+07	1.50028e+07	3.63881e+07	49100960	8.07375e+06	34289596	3.05655e+06	3.46474e+06	1.07804e+06	6.83493e+07	2.99104e+07	4.10265e+07	0.00288354	0.00829072	0.00829072	0.00288354
16	6577	176.07	4.30619	positive	EPC18	Methyl 1-(cyclohexylmethyl)-1H-indole-3-carboxylate	0.97333	5	0.000198364	KNWOMWABRWXHET-UHFFFAOYSA-N	COC(=O)C1=CN(C2=CC=CC=C21)CC3CCCCC3	2.68782e+07	8.46133e+07	7.53227e+07	86677464	189647936	100510568	7.18075e+07	163620616	9.45213e+07	51672752	128168696	85797272	1.04422e+07	1.83625e+07	4.46205e+06	1.16737e+08	2.42628e+08	1.1372e+08	0.0365743	0.116086	0.0432879	0.0365743
5	3009	159.057	2.79386	negative	EPC18	pimelic acid CollisionEnergy:102040	0.967024	5	0.00920105	WLJVNTCWHIRURA-UHFFFAOYSA-N	O=C(O)CCCCCC(=O)O	451418	409335	284886	520372	2.08594e+06	678042	498555	1.55594e+06	571681	485896	1.24224e+06	448899	10955.2	266488	66655.4	545691	2.70254e+06	858476	0.0498446	0.339904	0.0498446	0.0498446
7	3291	245.093	3.21324	negative	EPC18	N-Acetyl-DL-tryptophan CollisionEnergy:102040	0.960313	10	0.000305176	DZTHIGRZJZPRDV-UHFFFAOYSA-N	CC(O)=NC(Cc1c[nH]c2ccccc12)C(=O)O	2.48792e+06	190783	2.69166e+06	4755023	1.99761e+06	3.38485e+06	4.05595e+06	1.497e+06	3.18407e+06	3.52779e+06	949153	2988509	364433	303583	114442	5.62398e+06	2.80321e+06	3.67647e+06	0.017133	0.08455	0.017133	0.017133
8	3514	133.014	3.91059	negative	EPC18	Malioxamycin	0.928985	5	0.000106812	KXQRAPMNPUXYGT-UHFFFAOYSA-N	CC(C)C(C(=O)NOC(CC(=O)O)C(=O)O)N	2.52722e+06	-718966	2.56303e+06	6.16248e+06	2.61192e+06	6.32544e+06	5.03326e+06	1.59589e+06	5.60301e+06	4220922	781088	4.19006e+06	582442	538007	706536	7.53931e+06	3.91075e+06	8.64299e+06	0.0321653	0.567506	0.0321653	0.0321653
19	6906	201.048	4.33533	positive	EPC18	camalexin CollisionEnergy:205060	0.904725	8	0.000198364	IYODIJVWGPRBGQ-UHFFFAOYSA-N	C1=CC=C2C(=C1)C(=CN2)C3=NC=CS3	3.32415e+07	4.33017e+06	7.46894e+06	78647864	19292108	170781424	6.9636e+07	1.64132e+07	119124592	52731096	10797238	88942808	8.45862e+06	2.80827e+06	2.59504e+07	1.0603e+08	2.84962e+07	2.3078e+08	0.0118516	0.144018	0.0340621	0.0118516
28	10051	279.134	2.26506	positive	EPC18	Tyr-Pro	0.891248	6	0.000488281	VNYDHJARLHNEGA-UHFFFAOYSA-N	C1CC(N(C1)C(=O)C(CC2=CC=C(C=C2)O)[NH3+])C(=O)[O-]	1.63917e+06	37818.6	714004	2.75005e+06	1.31845e+06	4421438	2.40524e+06	1.03608e+06	3.44473e+06	2.15585e+06	576010	2.2543e+06	178045	232010	634660	3.1713e+06	2.03434e+06	6.17545e+06	0.0283084	0.189931	0.0469835	0.0283084
2	2208	327.218	4.42199	negative	EPC18	(10E,15E)-9,12,13-trihydroxyoctadeca-10,15-dienoic acid	0.884332	9	0.000213623	MKYUCBXUUSZMQB-NMABCHCUSA-N	CC/C=C/CC(C(/C=C/C(CCCCCCCC(O)=O)O)O)O	7933.54	4.22626e+06	4.30952e+07	59562888	13741757	53524208	40665662	1.14897e+07	5.02734e+07	30998408	8185241	47996636	9.44946e+06	1.68813e+06	1.66833e+06	8.13234e+07	1.87531e+07	5.74517e+07	0.0768449	0.373356	0.000246264	0.000246264
21	7069	174.055	3.71724	positive	EPC18	8-Hydroxyquinoline-2-carbaldehyde	0.877472	5	0.000198364	SLBPIHCMXPQAIQ-UHFFFAOYSA-N	C1=CC2=C(C(=C1)O)N=C(C=C2)C=O	535389	5.16897e+06	1.45184e+06	2.60872e+06	6.74676e+06	2.84193e+06	1.99875e+06	6.34946e+06	2.46735e+06	1.43305e+06	5.82303e+06	2.0313e+06	340107	274362	236019	3.46211e+06	7.52995e+06	3.48286e+06	0.00128427	0.320918	0.00128427	0.00128427
10	3622	291.197	6.26318	negative	EPC18	9-Oxo-10E,12Z,15Z-octadecatrienoic acid	0.863372	10	0.000305176	ACHDMUPTZYZIGR-UHFFFAOYSA-N	CCC=CCC=CC=CC(=O)CCCCCCCC(=O)O	-1.16324e+06	-126491	646144	4659997	1.36918e+06	10466574	2.85132e+06	897629	7350697	1549208	605371	5739926	933044	238021	1.55824e+06	6.86588e+06	1.92175e+06	1.40553e+07	0.136814	0.136814	0.0447866	0.0447866
18	6751	202.126	3.69522	positive	EPC18	ReSpect:PM018204 9-(Methylsulfinyl)nonanenitrile	0.855917	5	0.000106812	XGRYRNQISNOEGY-UHFFFAOYSA-N	CS(=O)CCCCCCCCC#N	5.89588e+07	-3.21074e+06	1.20565e+08	242115568	35912664	146377584	184739456	2.36347e+07	139446600	146318032	15565711	131318152	2.92333e+07	6.23928e+06	4.38832e+06	3.1052e+08	5.04802e+07	1.58328e+08	0.0114635	0.200239	0.000329185	0.000329185
29	10256	339.072	3.25627	negative	EPC18	Massbank:PR309002 Sinapoyl malate	0.852305	7	0.000396729	DUDGAPSRYCQPBG-UHFFFAOYSA-N	O=C(OC(C(=O)O)CC(=O)O)C=CC=1C=C(OC)C(O)=C(OC)C=1	-1.87826e+06	8779.53	3.5959e+06	5.40114e+06	234691	5.65082e+06	3.09152e+06	180686	5.02289e+06	1.89616e+06	102679	4.52381e+06	1.15505e+06	39953.5	331655	8.06129e+06	352592	6.44989e+06	0.13091	0.183293	0.000395098	0.000395098
17	6704	144.044	4.26444	positive	EPC18	Indole-3-carboxylic acid CollisionEnergy:205060	0.841729	5	0.000411987	KMAKOBLIOCQGJP-UHFFFAOYSA-N	O=C(O)c1c[nH]c2ccccc12	1.40942e+06	2.14591e+07	4.12313e+06	7122702	39334304	10400271	5.54103e+06	3.42363e+07	8445072	3.80682e+06	29048420	7067651	960247	2.96962e+06	1.00448e+06	9.67264e+06	4.70136e+07	1.2767e+07	0.00233192	0.104854	0.00238001	0.00233192
12	3883	277.156	3.04466	negative	EPC18	Leu-Phe	0.817863	5	0.000213623	KFKWRHQBZQICHA-UHFFFAOYSA-N	CC(C)CC(C(=O)NC(CC1=CC=CC=C1)C(=O)O)N	1.51986e+06	392493	1.10784e+06	1.99105e+06	851714	3.84687e+06	1.85354e+06	718517	2.98583e+06	1.72265e+06	589321	2.4309e+06	77551.7	75772.7	436471	2.18722e+06	1.04454e+06	4.86381e+06	0.00141184	0.0630257	0.0137905	0.00141184
22	7264	275.2	4.37163	positive	EPC18	Spectral Match to 9-OxoOTrE from NIST14	0.807157	10	0.00088501	ACHDMUPTZYZIGR-CUHSZNQNSA-N	CC/C=C\C/C=C\C=C\C(=O)CCCCCCCC(=O)O	3.3239e+06	4.37077e+06	1.07083e+07	14273817	5188210	13341405	1.08202e+07	4942005	1.27649e+07	8692761	4.73278e+06	11816235	1.74224e+06	132764	477996	1.83164e+07	5.51324e+06	1.48216e+07	0.0563921	0.342317	0.000283458	0.000283458
6	3062	151.04	2.25684	negative	EPC18	17199-29-0 CollisionEnergy:205060	0.798074	5	0.000213623	IWYDHOAUDWTVEP-UHFFFAOYSA-N	O=C(O)C(O)c1ccccc1	2.22557e+06	326673	2.17859e+06	3649658	2.17581e+06	3522960	3.26343e+06	1.59054e+06	3.23603e+06	2.81997e+06	1.25384e+06	2.74694e+06	241215	293740	245764	4.3013e+06	2.8544e+06	4.29346e+06	0.0350375	0.940391	0.0350375	0.0350375
